# Heterogeneous dynamics of mobile genetic elements encode and spread antibiotic persistence in bacteria

**DOI:** 10.64898/2026.02.27.708469

**Authors:** Iris Dadole, Romain Gory, Kevin T. Huguet, Natacha Lenuzza, Friederike Steurer, Benoît Morin, Christophe Ginevra, Laetitia Attaiech, Xavier Charpentier, Sophie Jarraud, Didier Blaha, Alexander Schmidt, Jean-Philippe Rasigade, Nicolas Personnic

## Abstract

Bacterial persisters are nonreplicating cells that transiently evade antibiotic killing within an otherwise susceptible, replicating population. While persister formation has traditionally been attributed to phenotypic heterogeneity, reversible functional variations among genetically identical cells, most studies lack direct genomic evidence to exclude the contribution of cryptic and reversible genetic variations. Here, we demonstrate that the dynamics of the *Legionella pneumophila* integrative and conjugative element (ICEs) pP36 encode and disseminate antibiotic persistence-like traits. During biofilm formation, pP36 undergoes heterogeneous chromosomal excision generating a subpopulation of nonreplicating persisters-like bacteria with a distinct molecular profile. pP36-mediated *L. pneumophila* growth rate heterogeneity significantly enhances bacterial survival under fluoroquinolone treatment. Our findings reveal that pP36 dynamics not only orchestrate physiological diversity but also serve as a vehicle for horizontal transfer of antibiotic persistence mechanisms among clinical *Legionella* isolates. While ICEs are recognized as key drivers of antibiotic resistance dissemination, this study establishes that ICEs-mediated phenotypic variations is a critical determinant of persister-like cell formation, reshaping our understanding of bacterial adaptability to antibiotic stress.
