## Extended Data Table 3 for "Heterogeneous dynamics of mobile genetic elements encode and spread antibiotic persistence in bacteria"

### Sheet: Strains
Strains/Plasmids	Relevant genotype	References
Strains
Legionella pneumophila
wild-type (WT)	Derivative of Paris outbreak CIP107629	(79)
∆int	Paris; pP36-lpp0194::kan; KanR	This study
∆oriV	Paris; pP36-oriV::kan; KanR	This study
∆lpp0168	Paris; pP36-lpp0168::kan; KanR	This study
401	CNR-L_21163689401; L. pneumophila serogroup 1; ST452	CNR Lyon
401::pP36	Strain #401; pP36::kan LP1 ST452	This study
Escherichia coli
DH5α	F– Φ80lacZΔM15 Δ(lacZYA-argF) U169 recA1 endA1hsdR17 (rK–, mK+) phoA supE44 λ– thi-1 gyrA96 relA	Invitrogen
Plasmids
pNP107	pMMB207-C, ΔlacIq, Ptac-timer (constitutive timer expression)	(18)
pGEM-MK	pGEM-T Easy; lacIq, Ptac-mazF, KanR	(88)
