## Extended Data Table 4 for "Heterogeneous dynamics of mobile genetic elements encode and spread antibiotic persistence in bacteria"

### Sheet: Primers
Oligonucleotides	Sequence (5’-3’)	Information
Genomic islands dynamics
oKH135	GGGGAAATGAATCCCGAGCA	gyrB
oKH136	TTGTCGCCCATTAAGGTGGT	gyrB
oKH137	CGGGCAGTTTAGGGCATCAA	ribD
oKH138	CTCCTGCCAATCCAAACATGC	ribD
oKH173	ACCCAAACTTCGACACGTAA	Empty site LppGIA
oKH174	CTCAGTCGGTAGAGCGGATG	Empty site LppGIA
oKH175	GAAATCAATTGATATTGAATAATAAATGAC	Circular form LppGIA
oKH176	CAAACTTCGACACATATTCGACACG	Circular form LppGIA
oKH177	GGCTATGCATGTAGAGCTAAAGGC	Empty site pP36 for WT & 401 strains
oKH178	AGTAGTGAAGCACTTTAATCCCTTG	Empty site pP36 for WT strain
oRG98	GACGTATGATAGGCTTTAAAGCCAG	Empty site pP36 for 401 strain
oKH179	GGATTTAACTCGTTGTTCTACAAGGG	Circular form pP36
oKH180b	TACCCCAGTAATAACAACAAGTTACCAA	Circular form pP36
oKH187	AAGTGTACCCCAAAGTGTACCCA	Circular form LppGI-1
oKH188	GCTGGTTGATATTTAATGAAATCGTTGTGA	Circular form LppGI-1
oKH191	GTGATTGACTGTGATTAATTAATAAC	Circular form LppGI-B
oKH192	CCCATCATTGTCCCATAGATAATCAAT	Circular form LppGI-B
oKH195	GTCACGTAAGGACTTTTGAGGTGAC	Circular form LppGI-2
oKH196	CGCAGCGAATTTTTTAATAAAACCAAGG	Circular form LppGI-2
Mutagenesis
oKH121	AGCTATGACCATGATTACGCCAAGC	kanMazF casette
oKH122	AAACCCGAAGAAGTTGTCCATATTGG	kanMazF casette
oKH247	CCAGCACCTGCGTGTAAGGT	P1 Δlpp0194 mutant
oKH248	TTACACCGCGCGGAGGCTGC	P2 Δlpp0194 mutant
oKH249	GAATTAATTTATGCAGTCTGG	P3 Δlpp0194 mutant
oKH250	GCAGATAATGGGTAGTTTCT	P4 Δlpp0194 mutant
oKH251	GACTTAACTTTGGGAGACTT	P1 Δlpp0168 mutant
oKH252	GATGTTCTCCAGTTATTTTG	P2 Δlpp0168 mutant
oKH253	ATGAAAACGGACAAACAACT	P3 Δlpp0168 mutant
oKH254	AAGAAAGTTTACCAGTGTGG	P4 Δlpp0168 mutant
oKH283	GATACTCCTTAGCGGTACTT	P1 ΔoriV mutant
oKH284	TGGACAACTTCTTCGGGTTTCACCAAGAGTGATATTGCAA	P2 ΔoriV mutant
oKH285	GCGTAATCATGGTCATAGCTCGAGGATGAATAGGGATATT	P3 ΔoriV mutant
oKH286	CATAAGCGCGAACCCTCCAT	P4 ΔoriV mutant
